# PCR–based assays for determining mating status in field–weathered *Ceratitis capitata* with enhanced precision across conventional, quantitative, and droplet digital platforms

**DOI:** 10.64898/2026.08.12.744474

**Authors:** JAP Marcelino, CJ Zuck, H Urbina, MR Moore, MS Siderhurst, A Hurst, K Fairbanks, J Stanley

## Abstract

Accurately determining the mating status of the agricultural fruit fly pest *Ceratitis capitata,* commonly known as Medfly, is essential for timely and effective eradication efforts. To overcome the limitations of subjective DAPI–based staining assessments of females captured in Jackson dry traps and Multilure liquid traps, we developed a multi–tier molecular diagnostic method that unequivocally detects mating status using DNA probes targeting the male–specific Y114 locus on the Y-chromosome of the species. Our protocol integrates morphological evaluation with increasingly sensitive molecular assays through the following steps: 1) A preliminary quality assessment of the specimens’ physical condition, DNA preservation, and mating status using conventional PCR followed by agarose electrophoresis (cPCR); 2) Quantification and real–time detection of sperm presence via quantitative PCR (qPCR); and 3) Detection of trace sperm amounts through droplet digital PCR (ddPCR). This PCR–based framework is designed for samples collected in the field, enabling accurate analysis of specimens exposed to adverse environmental conditions and varying levels of preservation after 2- and 3-weeks weathering times in traps. It allows quantitative determination of mating status even when sperm concentrations are extremely low, such as during transient copulation, and achieves detection limits down to approximately 14 spermatozoa in a mated female. By accounting for variable specimen quality and the performance characteristics of each molecular platform, this tiered approach ensures highly sensitive and unequivocal detection of mated females. The methodology can be used to assist eradication efforts across the *C. capitata* geographic range through the timely detection of mated females, halting their expansion and establishment into novel regions reducing control and eradication costs.
