## Supplementary Table 1 A to 1C for "PCR–based assays for determining mating status in field–weathered *Ceratitis capitata* with enhanced precision across conventional, quantitative, and droplet digital platforms"

### Sheet: Table 1A - Argentina
Table 1A - Ceratitis capitata colony specimens from Argentina tested with Tier 1 to Tier 3 assays, respectively, PCR, qPCr and ddPCR. Individuals discriminated by gender, mating status, treatment trap used for field weathering and weathering times.
	Total genomic DNA corresponds to the Qubit reading of total DNA retrieved from a specimen including Y-chrom, when present, and Actin gene.
	qPCR Cq detection cycle discriminated by Y-chrom and A probes.				ddPCR droplet generation discriminated by total droplets obtained and proportion of positive droplets detected for each target amplicon as well as number of copies per reaction
	A 10-fold dilution of gDNA was performed for most of the males given the amount of target Actin or Y-chrom surpassed the dynamic range of our ddPCR, at 103 copies per reaction.
	No detection and detection above Cq≥35 are highlighted in red.
	* ddPCR Limit of Detection for Y-chromosome in our assay is 4.4 positive droplets per reaction, and Limit of Quatification is 14.31 droplets per reaction. Values below these thresholds are considered negative.
v♀ ARGENTINA	Sample Information				PCR [Tier 1]			qPCR [Tier 2]			ddPCR* [Tier 3]
	Sample #	Treatment trap	Weathering time	gDNA conc. (ng/ μL)	gDNA conc. for assay (ng/ μL)	Y	Actin	gDNA conc. for assay (ng/ μL)	Y Cq	Actin Cq	gDNA conc. for assay (ng/ μL)	Dilution Factor	Total Droplets	Y-chrom + droplets	Y-chrom copies/ rxn	Actin+ droplets	Actin copies/rxn
	199	Jackson Trap	3 wks	31.9	20	x	✓	20	—	23.231	20	0	18941	0	0	15225	38320
	200	Jackson Trap	3 wks	32.3	20	x	✓	20	—	23.446	20	0	16579	2	2.84	12432	32600
	201	Jackson Trap	3 wks	30.1	20	x	✓	20	—	23.18	20	0	18525	0	0	15750	44660
	166	Jackson Trap	2 wks	24.3	24.3	x	✓	24.3	—	24.587	24.3	0	16736	2	2.82	9229	18860
	167	Jackson Trap	2 wks	21.1	21.1	x	✓	21.1	—	22.528	21.1	0	18368	2	2.56	17052	62020
	168	Jackson Trap	2 wks	24.9	24.9	x	✓	20	—	22.623	24.9	0	18624	0	0	16903	56040
	43	Multilure Trap	3 wks	8.4	7.4	x	✓	8.4	—	23.151	7.4	0	19177	1	1.226	4297	5960
	202	Multilure Trap	3 wks	1.01	1.01	x	✓	1.01	—	30.384	1.01	0	16646	0	0	279	398
	203	Multilure Trap	3 wks	5.39	5.39	x	✓	5.39	—	27.006	5.39	0	19200	0	0	2672	3520
	169	Multilure Trap	2 wks	5.83	5.83	x	✓	5.83	—	27.978	5.83	0	17471	0	0	1429	2000
	170	Multilure Trap	2 wks	5.15	5.15	x	✓	5.15	—	27.992	5.15	0	17112	0	0	1461	2100
	171	Multilure Trap	2 wks	3.95	3.95	x	✓	3.95	—	26.161	3.95	0	18731	1	1.256	4416	6320
	172	Ethanol Collection	0 wks	33.3	20	x	✓	20	—	23.18	20	0	19497	0	0	15439	36940
	173	Ethanol Collection	0 wks	36	20	x	✓	20	—	23.007	20	0	18615	0	0	15403	41340
	174	Ethanol Collection	0 wks	37.3	20	x	✓	20	—	23.182	20	0	18707	0	0	14838	37080
m♀ ARGENTINA	Sample #	Treatment trap	Weathering time	gDNA conc. (ng/ μL)	gDNA conc. for assay (ng/ μL)	Y	Actin	gDNA conc. for assay (ng/ μL)	Y Cq	Actin Cq	gDNA conc. for assay (ng/ μL)	Dilution Factor	Total Droplets	Y-chrom + droplets	Y-chrom copies/ rxn	Actin+ droplets	Actin copies/rxn
	36	Jackson Trap	3 wks	37.3	15.05	✓	✓	37.3	28.639	23.386	15.05	0	11562	239	492	3040	6960
	205	Jackson Trap	3 wks	45	20	✓	✓	20	34.506	24.717	20	0	20881	89	100.6	9648	14580
	206	Jackson Trap	3 wks	45	20	✓	✓	20	32.523	22.711	20	0	19318	259	318	19059	64680
	175	Jackson Trap	2 wks	24	20	✓	✓	20	29.893	24.483	20	0	19722	264	318	8605	13480
	176	Jackson Trap	2 wks	16.5	15.5	✓	✓	15.5	19.846	24.702	15.5	10	19584	8772	13980	1150	1424
	177	Jackson Trap	2 wks	25.7	20	✓	✓	20	27.551	25.951	20	0	18960	747	946	4156	5820
	208	Multilure Trap	3 wks	0.973	20	✓	x	20	30	34.375	20	0	17504	131	176.8	16	21.6
	209	Multilure Trap	3 wks	3.35	20	✓	✓	20	30.175	30.467	20	0	18497	150	191.6	261	334
	210	Multilure Trap	3 wks	0.673	20	✓	✓	20	25.533	30.265	20	0	20919	21	23.6	218	246
	178	Multilure Trap	2 wks	0.853	0.853	✓	x	0.853	30.185	35.169	0.853	0	18848	127	159	6	7.5
	179	Multilure Trap	2 wks	1.26	1.26	✓	✓	1.26	25.417	30.427	1.26	0	18732	2068	2760	153	193
	180	Multilure Trap	2 wks	0.92	0.92	✓	✓	0.92	25.772	30.905	0.92	0	19311	2250	2920	91	111.2
	181	Ethanol Collection	0 wks	31.2	20	✓	✓	20	33.262	24.781	20	0	18314	87	112	7580	12580
	182	Ethanol Collection	0 wks	32.7	20	✓	✓	20	35.567	25.351	20	0	19274	45	55	6623	9900
	183	Ethanol Collection	0 wks	31.5	20	✓	✓	20	31.892	27.278	20	0	20835	73	82.6	2015	2400
♂ ARGENTINA	Sample #	Treatment trap	Weathering time	gDNA conc. (ng/ μL)	gDNA conc. for assay (ng/ μL)	Y	Actin	gDNA conc. for assay (ng/ μL)	Y Cq	Actin Cq	gDNA conc. for assay (ng/ μL)	Dilution Factor	Total Droplets	Y-chrom + droplets	Y-chrom copies/ rxn	Actin+ droplets	Actin copies/rxn
	39	Jackson Trap	3 wks	30.8	15.11	✓	✓	30.8	17.238	23.777	15.11	10	18530	11446	22620	484	622
	40	Jackson Trap	3 wks	29.5	15.34	✓	✓	29.5	17.749	23.254	15.34	0	17852	11033	143880	507	7680
	41	Jackson Trap	3 wks	27.1	17.12	✓	✓	27.1	17.062	23.158	17.12	10	18005	14898	41340	3107	1116
	211	Jackson Trap	2 wks	21.4	21.4	✓	✓	21.4	23.334	19.303	21.4	10	14768	12351	42580	1590	2680
	212	Jackson Trap	2 wks	22.9	22.9	✓	✓	22.9	22.603	18.881	22.9	10	15444	14338	62040	2742	4600
	213	Jackson Trap	2 wks	24	24	✓	✓	24	23.726	19.857	24	10	15771	13068	41500	1474	2300
	48	Multilure Trap	3 wks	4.02	4.02	✓	✓	4.02	20.143	26.39	4.02	10	18518	5200	7760	128	163.2
	49	Multilure Trap	3 wks	3.3	3.3	✓	✓	3.3	19.984	26.463	3.3	0	17200	14249	41480	1070	1512
	50	Multilure Trap	3 wks	1.47	1.47	✓	✓	1.47	20.422	26.676	1.47	0	16758	13899	41520	1270	1854
	214	Multilure Trap	2 wks	6.8	6.8	✓	✓	6.8	24.891	20.674	6.8	10	19060	11161	20720	872	1102
	215	Multilure Trap	2 wks	2.52	2.52	✓	✓	2.52	26.866	22.226	2.52	10	20384	4714	6180	207	240
	216	Multilure Trap	2 wks	5.1	5.1	✓	✓	5.1	25.616	21.052	5.1	10	20217	9795	15600	519	612
	55	Ethanol Collection	0 wks	18.5	11.68	✓	✓	18.5	17.927	24.079	11.68	10	18699	11685	23080	456	580
	11	Ethanol Collection	0 wks	18.6	18.6	✓	✓	18.6	18.021	24.824	18.6	10	17791	13684	34500	235	312
	217	Ethanol Collection	0 wks	32.3	20	✓	✓	20	23.092	19.309	20	10	16817	9902	20920	2446	3700

### Sheet: Table 1B - Hawaii, USA
Table 1B - Ceratitis capitata colony specimens from Hawaii, USA tested with Tier 1 to Tier 3 assays, respectively, PCR, qPCR and ddPCR. Individuals discriminated by gender, mating status, treatment trap used for field weathering and weathering times.
	Total genomic DNA corresponds to the Qubit reading of total DNA retrieved from a specimen including Y-chrom, when present, and Actin gene.
	qPCR Cq detection cycle discriminated by Y-chrom and A probes.				ddPCR droplet generation discriminated by total droplets obtained and proportion of positive droplets detected for each target amplicon as well as number of copies per reaction
	A 10-fold dilution of gDNA was performed for most of the males given the amount of target Actin or Y-chrom surpassed the dynamic range of our ddPCR, at 103 copies per reaction.
	* ddPCR Limit of Detection for Y-chromosome in our assay is 4.4 positive droplets per reaction, and Limit of Quatification is 14.31 droplets per reaction. Values below these thresholds are considered negative.
v♀ HAWAII, USA	Sample Information				PCR [Tier 1]			qPCR [Tier 2]			ddPCR* [Tier 3]
	Sample #	Treatment	Weathering time	gDNA conc. (ng/ μL)	gDNA conc. for assay (ng/ μL)	Y	Actin	gDNA conc. for assay (ng/ μL)	Y Cq	Actin Cq	gDNA conc. for assay (ng/ μL)	Dilution Factor	Total Droplets	Y-chrom + droplets	Y-chrom copies/ rxn	Actin+ droplets	Actin copies/rxn
	148	Jackson Trap	3 wks	32.8	21.86	x	✓	21.86	—	17.932	21.86	0	19258	0	0	16105	42580
	149	Jackson Trap	3 wks	38	25.33	x	✓	25.33	—	18.27	25.33	0	18316	0	0	17231	66500
	150	Jackson Trap	3 wks	36.7	24.46	x	✓	24.46	—	17.743	24.46	0	19254	0	0	17214	52820
	220	Jackson Trap	2 wks	31.1	20	x	✓	20	—	28.061	20	0	17955	1	1.31	2411	3400
	221	Jackson Trap	2 wks	31	20	x	✓	20	—	28.205	20	0	15287	0	0	1677	2740
	58	Jackson Trap	2 wks	16.2	9.9	x	✓	9.9	—	33.399	9.9	0	18747	0	0	28	35.2
	154	Multilure Trap	3 wks	14	22	x	✓	22	—	23.804	22	0	20554	0	0	1074	1262
	155	Multilure Trap	3 wks	22.2	20.6	x	✓	20.6	—	21.329	20.6	0	19177	1	1.226	4183	5780
	156	Multilure Trap	3 wks	8.93	20.47	x	✓	20.47	—	27.321	20.47	0	19525	0	0	76	91.8
	67	Multilure Trap	2 wks	3.36	3.36	x	✓	3.36	—	34.545	3.36	0	17591	2	2.68	10	13.38
	222	Multilure Trap	2 wks	0.807	0.807	x	✓	0.807	—	32.677	0.807	0	17839	0	0	161	214
	223	Multilure Trap	2 wks	1.65	1.65	x	✓	1.65	—	31.015	1.65	0	16195	0	0	408	600
	75	Ethanol Collection	0 wks	45	15	x	✓	15	—	23.342	15	0	18830	0	0	6822	10580
	76	Ethanol Collection	0 wks	34.7	20.16	x	✓	20.16	—	22.771	20.16	0	18080	0	0	13194	30780
	77	Ethanol Collection	0 wks	38.7	20.16	x	✓	20.16	—	21.838	20.16	0	19018	0	0	14331	32960
m♀ HAWAII, USA	Sample #	Treatment	Weathering time	gDNA conc. (ng/ μL)	gDNA conc. for assay (ng/ μL)	Y	Actin	gDNA conc. for assay (ng/ μL)	Y Cq	Actin Cq	gDNA conc. for assay (ng/ μL)	Dilution Factor	Total Droplets	Y-chrom + droplets	Y-chrom copies/ rxn	Actin+ droplets	Actin copies/rxn
	151	Jackson Trap	3 wks	33.3	14	✓	✓	14	33.872	17.884	14	0	19872	180	214	15901	37880
	152	Jackson Trap	3 wks	30.9	22.2	✓	✓	22.2	30.956	18.818	22.2	0	17907	592	792	14102	36440
	153	Jackson Trap	3 wks	30.7	8.93	✓	✓	8.93	34.795	18.225	8.93	0	16912	145	202	13206	35720
	60	Jackson Trap	2 wks	23.7	12.87	✓	✓	12.67	26.111	30.873	12.87	0	18716	1288	1678	31	39
	61	Jackson Trap	2 wks	24.1	12.68	✓	✓	12.68	30.899	31.476	12.68	0	18705	93	117.2	68	85.6
	62	Jackson Trap	2 wks	27.7	14.97	✓	✓	14.97	24.878	29.997	14.97	0	18161	3998	5860	14163	128.6
	157	Multilure Trap	3 wks	6.16	6.16	✓	✓	6.16	26.944	26.087	6.16	0	18652	2464	3340	70	88.4
	158	Multilure Trap	3 wks	2.09	2.09	✓	✓	2.09	24.935	24.6	2.09	0	18397	6905	11080	201	258
	159	Multilure Trap	3 wks	13.3	13.3	✓	✓	13.3	29.319	24.06	13.3	0	18667	1063	1380	740	952
	69	Multilure Trap	2 wks	9	9	✓	✓	9	25.197	31.012	9	0	16401	3048	4840	47	67.6
	70	Multilure Trap	2 wks	6.14	6.14	✓	✓	6.14	24.699	30.244	6.14	0	16507	4524	7540	82	117.2
	71	Multilure Trap	2 wks	9.47	9.47	✓	✓	9.47	26.145	30.487	9.47	0	16278	2835	4500	83	120.2
	78	Ethanol Collection	0 wks	45	15	✓	✓	30	27.158	22.155	15	0	17774	959	1306	10696	21660
	79	Ethanol Collection	0 wks	38.7	15.08	✓	✓	29	32.257	21.587	15.08	0	18129	168	220	11750	24580
	80	Ethanol Collection	0 wks	36.7	15.21	✓	✓	27.5	26.09	22.15	15.21	0	18901	989	1264	10959	20400
♂ HAWAII, USA	Sample #	Treatment	Weathering time	gDNA conc. (ng/ μL)	gDNA conc. for assay (ng/ μL)	Y	Actin	gDNA conc. for assay (ng/ μL)	Y Cq	Actin Cq	gDNA conc. for assay (ng/ μL)	Dilution Factor	Total Droplets	Y-chrom + droplets	Y-chrom copies/ rxn	Actin+ droplets	Actin copies/rxn
	160	Jackson Trap	3 wks	14.6	14.6	✓	✓	14.6	21.393	27.278	14.6	10	17499	3612	5440	84	113.2
	161	Jackson Trap	3 wks	4.27	4.27	✓	✓	4.27	22.142	27.658	4.27	10	18844	6618	10180	116	145.2
	162	Jackson Trap	3 wks	6.73	6.73	✓	✓	6.73	21.752	27.417	6.73	10	19328	7583	11720	120	146.6
	63	Jackson Trap	2 wks	18.6	18.6	✓	✓	18.6	23.133	28.787	18.6	0	17852	11033	22640	6819	678
	64	Jackson Trap	2 wks	12.7	12.7	✓	✓	12.7	23.129	28.224	12.7	0	17188	10296	21500	654	912
	65	Jackson Trap	2 wks	8.2	8.2	✓	✓	8.2	24.13	29.39	8.2	0	17652	7563	13160	305	410
	163	Multilure Trap	3 wks	2.49	2.49	✓	✓	2.49	22.257	28.058	2.49	10	20018	4272	5660	58	68.2
	164	Multilure Trap	3 wks	1.06	1.06	✓	✓	1.06	23.482	29.002	1.06	10	20446	2052	2480	25	28.8
	165	Multilure Trap	3 wks	1.01	1.01	✓	✓	1.01	23.355	29.322	1.01	10	19598	2673	3460	40	48
	72	Multilure Trap	2 wks	1.56	1.56	✓	✓	1.56	23.786	28.308	1.56	0	18437	9255	16400	687	894
	73	Multilure Trap	2 wks	1.03	1.03	✓	✓	1.03	22.701	28.325	1.03	0	17877	12825	29740	636	852
	74	Multilure Trap	2 wks	1.03	1.03	✓	✓	1.03	22.2	28.052	1.03	0	17511	12512	29500	542	740
	81	Ethanol Collection	0 wks	8.27	8.27	✓	✓	8.27	22.266	27.727	8.27	10	20099	5200	7040	88	103.2
	82	Ethanol Collection	0 wks	23.6	23.6	✓	✓	23.6	22.134	27.594	23.6	10	19381	5675	8160	92	112
	83	Ethanol Collection	0 wks	20.3	20.3	✓	✓	20.3	21.797	27.685	20.3	10	16618	5271	8980	79	112.2

### Sheet: Table 1C - Guatemala SIT males
Table 1B - Ceratitis capitata irradiated SIT males from the colony rearing facility of El Pino, Guatemala, tested with Tier 1 to Tier 3 assays, respectively, PCR, qPCR and ddPCR. Individuals discriminated by gender, mating status, treatment trap used for field weathering and weathering times.
	Total genomic DNA corresponds to the Qubit reading of total DNA retrieved from a specimen including Y-chrom, when present, and Actin gene.
	qPCR Cq detection cycle discriminated by Y-chrom and Actin probes.					ddPCR droplet generation discriminated by copies per reaction of target amplicon, total droplets obtained and proportion of positive droplets detected.
	A 10-fold dilution of gDNA was performed for most of the males given the amount of target Actin or Y-chrom surpassed the dynamic range of our ddPCR, at 103 copies per reaction.
	* ddPCR Limit of Detection for Y-chromosome in our ddPCR assay is 4.4 positive droplets per reaction, and Limit of Quatification is 14.31 droplets per reaction. Values below these thresholds are considered negative.
s♂ GUATEMALA	Sample Information				PCR [Tier 1]			qPCR [Tier 2]			ddPCR* [Tier 3]
	Sample #	Treatment	Weathering time	gDNA conc. (ng/ μL)	Assay gDNA conc. (ng/ μL)	Y	Actin	Assay gDNA conc. (ng/ μL)	Y Cq	Actin Cq	Assay gDNA conc. (ng/ μL)	Dilution Factor	Total Droplets	Y-chrom + droplets	Y-chrom copies/ rxn	Actin+ droplets	Actin copies/rxn
	108	Jackson Trap	3 wks	28.7	28.7	✓	✓	28.7	19.206	22.981	28.7	10	16085	11755	30880	1526	2340
	109	Jackson Trap	3 wks	38	38	✓	✓	38	22.331	26.168	38	10	16587	2816	4380	165	236
	110	Jackson Trap	3 wks	28.5	28.5	✓	✓	28.5	25.194	28.634	28.5	10	16587	964	1408	40	56.8
	20	Jackson Trap	2 wks	3.64	3.64	✓	✓	3.64	28.879	24.343	3.64	10	18186	1277	1714	54	70
	21	Jackson Trap	2 wks	3.45	3.45	✓	✓	3.45	29.528	26.002	3.45	10	18628	672	864	84	106.4
	22	Jackson Trap	2 wks	8.53	8.53	✓	✓	8.53	27.619	23.161	8.53	10	17817	2411	3420	140	185.6
	24	Multilure Trap	3 wks	0.324	0.324	✓	✓	0.324	30.488	25.45	0.324	10	15897	318	476	8	11.84
	118	Multilure Trap	3 wks	2.86	2.86	✓	✓	2.86	24.11	29.551	2.86	10	17903	864	1164	16	21
	120	Multilure Trap	3 wks	9.13	9.13	✓	✓	9.13	24.658	28.194	9.13	10	18038	790	1054	55	71.8
	23	Multilure Trap	2 wks	4.37	4.37	✓	✓	4.37	29.982	24.376	4.37	10	16310	679	1000	27	39
	25	Multilure Trap	2 wks	1.46	1.46	✓	✓	1.46	30.036	24.941	1.46	10	18179	706	932	30	38.8
	122	Multilure Trap	2 wks	0.535	0.535	✓	✓	0.535	30.79	25.59	0.535	10	17644	256	344	13	17.34
	90	Ethanol Collection	0 wks	5.83	5.83	✓	✓	5.83	24.042	25.178	5.83	10	18659	1903	2540	284	360
	91	Ethanol Collection	0 wks	14.4	14.4	✓	✓	14.4	22.129	26.439	14.4	10	17025	4989	4160	178	248
	92	Ethanol Collection	0 wks	4.28	4.28	✓	✓	4.28	20.449	24.434	4.28	10	18085	3303	4740	484	638
